# Affinity-optimizing variants within the ZRS enhancer disrupt limb development

**DOI:** 10.1101/2022.05.27.493789

**Authors:** Fabian Lim, Genevieve E Ryan, Sophia H Le, Joe J Solvason, Paige Steffen, Emma K Farley

## Abstract

**Summary:** An emerging regulatory principle governing enhancers is the use of suboptimal affinity binding sites to encode tissue-specific gene expression. Here we investigate if optimizing single-nucleotide variants that violate this principle can disrupt tissue-specific gene expression and development. The ZRS enhancer mediates expression of *Shh* in the posterior of the developing limb buds and is critical for limb and digit development. We find that the ZRS contains suboptimal-affinity ETS binding sites. Two human mutations and a synthetic mutation that optimize the affinity of the ETS-A site from 0.15 to 0.25 relative binding affinity cause polydactyly with the same penetrance and severity. Further increasing the affinity of the ETS-A site results in more penetrant and severe phenotypes. The prevalent use of suboptimal affinity binding sites within enhancers to encode tissue-specificity creates a vulnerability within genomes whereby variants that optimize affinity, even subtly, can be pathogenic. This provides a generalizable approach to identify causal variants that underlie enhanceropathies.

**In Brief:** Subtle increases in low-affinity sites underlie human limb defects, while greater increases in affinity lead to more severe and penetrant phenotypes.

**Highlights:** Prediction and validation of pathogenic enhancer variants

Very subtle increases in affinity of low-affinity sites are pathogenic

Penetrance and severity of phenotype scales with increase in affinity
