## Supplementary material for "Affinity-optimizing variants within the ZRS enhancer disrupt limb development": Table S1

### Sheet: Sheet1
Variant Type	Name	Position	Phenotype	Genotype of mice	Unilateral/Bilateral	If Unilateral, left or right	N	Source
Human	Cuban, Turkish2, Korean	404G>A	HL only - 6 dig 1 TT	heterozygous	N/D	N/D	1	Kvon et al., Cell, 2020
Human	French 3	417A>G	HL only - 6 dig 1 TT	heterozygous	N/D	N/D	1	Kvon et al., Cell, 2020
Human	French 4	401A>G	HL only - 6 dig 1 TT	heterozygous	N/D	N/D	1	Kvon et al., Cell, 2020
Human	US Families A&C	739A>G	HL only - 6 dig 1 TT	heterozygous	N/D	N/D	1	Kvon et al., Cell, 2020
Human	French 1	297 G>A	no phenotype	heterozygous	N/D	N/D	1	Kvon et al., Cell, 2020
Human	Belgian 2	329 T>C	no phenotype	heterozygous	N/D	N/D	1	Kvon et al., Cell, 2020
Human	Belgian 1	305 A>T	no phenotype	heterozygous	N/D	N/D	1	Kvon et al., Cell, 2020
Human	Dutch 3	295 T>C	no phenotype	heterozygous	N/D	N/D	1	Kvon et al., Cell, 2020
Human	Cuban	404G>A	HL only - 6 dig 1 TT	heterozygous	N/D	N/D	N/D	Lettice et al., Cell Reports, 2017
Human	Cuban	404G>A	HL only - 6 dig 2 TT; tibial dysplasia	homozygous	N/D	N/D	N/D	Lettice et al., Cell Reports, 2017
THIS STUDY:
Human	French2	334 T>G	HL only - 6 dig no TT OR 6 dig 1 TT	heterozygous	Unilateral	Right	83	This paper
Human	French2	334 T>G	HL only - 6 dig 1 TT	homozygous	Unilateral/ Bilateral	Right	65	This paper
Human	Indian2	328 C>G	HL only - 6 dig no TT OR 6 dig 1 TT	heterozygous	Unilateral	Right	99	This paper
Human	Indian2	328 C>G	HL only - 6 dig 1 TT	homozygous	Unilateral	Right	46	This paper
Synthetic	Syn 0.25	328 C>A, 329 T>C, 335 G>C	HL only - 6 dig no TT OR 6 dig 1 TT	heterozygous	Unilateral	Right	95	This paper
	Syn 0.25	328 C>A, 329 T>C, 335 G>C	HL only - 6 dig 1 TT	homozygous	Unilateral	Right	39	This paper
Synthetic	Syn 0.52	328 C>A, 329 T>C	HL - 6 dig 2 TT; FL - 5 dig TT	heterozygous	Bilateral	FL - Left/Bilateral; HL- Bilateral	53	This paper
	Syn 0.52	328 C>A, 329 T>C	HL - 6 dig 2 TT and tibial hemimelia; FL - 6 dig 2 TT or 7 dig 3 TT	homozygous	HL & FL - Bilateral , Tibial hemimelia - Unilateral	HL - Tibial hemimelia (Right)	15	This paper
