## Supplementary material for "Affinity-optimizing variants within the ZRS enhancer disrupt limb development": Table S2

### Sheet: Phenotype
DIGIT PHENOTYPE PER MOUSE - if bilateral, record the most severe phenotype
																		If unilateral, digit phenotype occurs on		TH = Tibial Hemimelia				If unilateral TH, occurs on
Mouse line	Genotype	# mice	#bilaterals with different phenotypes on both hindlimbs	5 dig. no TT	5 dig. TT	6 dig. no TT	6 dig. one TT	6 dig. both TT	7 dig. no TT	7 dig. 1 TT	7 dig. 2 TT	7 dig. 3 TT	8 dig. 4 TT	Penetrance	Bilateral digit phenotype	Unilateral digit phenotype		Right	Left	Bilateral TH	Unilateral TH	no TH		Right	Left
WT	WT	135	N/A	135	0	0	0	0	0	0	0	0	0
				1	0	0	0	0	0	0	0	0	0	0
Ets-A LOF	HET	55	N/A	55	0	0	0	0	0	0	0	0	0
				1	0	0	0	0	0	0	0	0	0	0
Ets-A LOF	HOM	37	N/A	37	0	0	0	0	0	0	0	0	0
				1	0	0	0	0	0	0	0	0	0	0
French 2	HET	83	N/A	67	0	9	7	0	0	0	0	0	0		0	16		14	2
				0.807229	0	0.108434	0.0843373	0	0	0	0	0	0	0.192771	0	0.192771		0.875	0.125
Indian 2	HET	99	1	75	0	9	10	1	1	1	1	1	0		1	23		16	7
				0.757576	0	0.0909091	0.10101	0.010101	0.010101	0.010101	0.010101	0.010101	0	0.242424	0.010101	0.232323		0.695652	0.304348
Syn 0.25	HET	95	N/A	78	0	7	5	0	1	1	3	0	0		0	17		16	1
				0.821053	0	0.0736842	0.0526316	0	0.0105263	0.0105263	0.0315789	0	0	0.178947	0	0.178947		0.941176	0.0588235
French 2	HOM	65	12	11	2	10	27	6	0	3	5	1	0		27	27		19	8
				0.169231	0.0307692	0.153846	0.415385	0.0923077	0	0.0461538	0.0769231	0.0153846	0	0.830769	0.415385	0.415385		0.703704	0.296296
Indian 2	HOM	46	9	6	0	9	16	9	2	1	2	1	0		17	23		19	4
				0.130435	0	0.195652	0.347826	0.195652	0.0434783	0.0217391	0.0434783	0.0217391	0	0.869565	0.369565	0.5		0.826087	0.173913
Syn 0.25	HOM	39	4	8	0	5	14	5	1	2	4	0	0		10	21		13	8
				0.205128	0	0.128205	0.358974	0.128205	0.025641	0.0512821	0.102564	0	0	0.794872	0.25641	0.538462		0.619048	0.380952
DIGIT PHENOTYPE PER FORE- OR HIND- LIMB
Mouse line	Genotype	# mice	# hindlimbs	5 dig. no TT	5 dig. TT	6 dig. no TT	6 dig. one TT	6 dig. both TT	7 dig. no TT	7 dig. 1 TT	7 dig. 2 TT	7 dig. 3 TT	8 dig. 4 TT
Syn 0.52 hindlimb	HOM	15	30	0	0	1	0	16	0	0	1	11	1		15	0				1	11	3		11	0
				0	0	0.0333333	0	0.533333	0	0	0.0333333	0.366667	0.0333333	1	1	0				0.0666667	0.733333	0.2		1	0
Syn 0.52 forelimb	HOM	15	30	0	1	1	1	13	0	0	0	14	0		15	0
				0	0.0333333	0.0333333	0.0333333	0.433333	0	0	0	0.466667	0	1	1	0
Syn 0.52 hindlimb	HET	53	106	1	0	0	2	77	0	0	0	26	0		52	1		1	0
				0.00943396	0	0	0.0188679	0.726415	0	0	0	0.245283	0	1	0.981132	0.0188679		1	0
Syn 0.52 forelimb	HET	53	106	21	39	13	13	18	0	1	1	0	0		35	15		3	12
				0.198113	0.367925	0.122642	0.122642	0.169811	0	0.00943396	0.00943396	0	0	0.938776	0.660377	0.283019		0.2	0.8

### Sheet: Fishers Exact Test
STATISTICS: Fisher's exact test
PENETRANCE% p-value
	French2 HOM	Indian2 HOM	Syn0.25 HOM				French2 HET	Indian2 HET	Syn0.25 HET
French2 HOM						French2 HET
Indian2 HOM	0.7898					Indian2 HET	0.4748
Syn0.25 HOM	0.7939	0.3923				Syn0.25 HET	0.8485	0.2966
LATERALITY% p-value
	French2 HOM	Indian2 HOM	Syn0.25 HOM				French2 HET	Indian2 HET	Syn0.25 HET
French2 HOM						French2 HET
Indian2 HOM	0.7029					Indian2 HET	0.6464
Syn0.25 HOM	0.2751	0.467				Syn0.25 HET	0.8485	0.333
DIGITS PHENOTYPE p-value
	French2 HOM	Indian2 HOM	Syn0.25 HOM				French2 HET	Indian2 HET	Syn0.25 HET
French2 HOM						French2 HET
Indian2 HOM	0.5122					Indian2 HET	0.9967
Syn0.25 HOM	0.4612	0.7525				Syn0.25 HET	0.3626	0.6989
DIGITS PHENOTYPE BETWEEN FEMALE-MALE% p-value
	French2 HOM	Indian2 HOM	Syn0.25 HOM	Syn0.52 HL HOM	Syn0.52 FL HOM		French2 HET	Indian2 HET	Syn0.25 HET	Syn0.52 HL HET	Syn0.52 FL HET
	0.0635	0.4233	0.157	0.5536	0.838		0.4511	0.203	0.07704	0.6268	0.1773

### Sheet: Chi Square GoF Test
STATISTICS: Chi Square Goodness of Fit test for unilateral right vs left
				* if p<0.05
French2 HET, unilateral 16	Observed	Expected	(O-E)2/E
Right	14	8	4.5
Left	2	8	4.5
		X2	9
		p-value	0.0026998	*
Indian2 HET, unilateral 23	Observed	Expected	(O-E)2/E
Right	16	11.5	1.76087
Left	7	11.5	1.76087
		X2	3.52174
		p-value	0.0605689
Syn0.25 HET, unilateral 17	Observed	Expected	(O-E)2/E
Right	16	8.5	6.61765
Left	1	8.5	6.61765
		X2	13.2353
		p-value	0.000274727	*
French2 HOM, unilateral 27	Observed	Expected	(O-E)2/E
Right	19	13.5	2.24074
Left	8	13.5	2.24074
		X2	4.48148
		p-value	0.034264	*
Indian2 HOM, unilateral 23	Observed	Expected	(O-E)2/E
Right	19	12.5	3.38
Left	4	12.5	5.78
		X2	9.16
		p-value	0.00247363	*
Syn0.25 HOM, unilateral 21	Observed	Expected	(O-E)2/E
Right	13	10.5	0.595238
Left	8	10.5	0.595238
		X2	1.19048
		p-value	0.275234
Syn0.52 FL HET, unilateral 15	Observed	Expected	(O-E)2/E
Right	3	7.5	2.7
Left	12	7.5	2.7
		X2	5.4
		p-value	0.0201368	*
