## Supplementary material for "Affinity-optimizing variants within the ZRS enhancer disrupt limb development": Table S3

### Sheet: Sheet1
Mouse line	crRNA	Embryo genetic background	HDR template
New PAM "NP"	ZRS EtsA crRNA: ACAATCTCAAACTGTGACAC	WT	CACTTTTATGTAAGTTTGCCAAAAGCGACATAAACCAGGACAATCTCAAACTGTGACACACGATAGGAACATATTAAAACGATCTTAGTTCCTCCTCTATTGTGCTGTCATGTTGCTTGGCTTTATGG
LOF	ZRS EtsA crRNA: ACAATCTCAAACTGTGACAC	WT	GTCACTTTTATGTAAGTTTGCCAAAAGCGACATAAACCAGGACAATCTCAAACTGTGACACAGTATAGAAACATATTAAAACGATCTTAGTTCCTCCTCTATTGTGCTGTCATGTTGCTTGGCTTTAT
French 2	NP crRNA: CTCAAACTGTGACACACGAT	NP	GTCACTTTTATGTAAGTTTGCCAAAAGCGACATAAACCAGGACAATCTCAAACTGTGACACCGGATAGAAACATATTAAAACGATCTTAGTTCCTCCTCTATTGTGCTGTCATGTTGCTTGGCTTTAT
Indian 2	NP crRNA: CTCAAACTGTGACACACGAT	NP	GTCACTTTTATGTAAGTTTGCCAAAAGCGACATAAACCAGGACAATCTCAAACTGTGACACAGGATACAAACATATTAAAACGATCTTAGTTCCTCCTCTATTGTGCTGTCATGTTGCTTGGCTTTAT
Syn 0.25	NP crRNA: CTCAAACTGTGACACACGAT	NP	GTCACTTTTATGTAAGTTTGCCAAAAGCGACATAAACCAGGACAATCTCAAACTGTGACAGAGGATGTAAACATATTAAAACGATCTTAGTTCCTCCTCTATTGTGCTGTCATGTTGCTTGGCTTTAT
Syn 0.52	NP crRNA: CTCAAACTGTGACACACGAT	NP	GTCACTTTTATGTAAGTTTGCCAAAAGCGACATAAACCAGGACAATCTCAAACTGTGACAGAGGATGTAAACATATTAAAACGATCTTAGTTCCTCCTCTATTGTGCTGTCATGTTGCTTGGCTTTAT
